# Simultaneous multi-site editing of individual genomes using retron arrays

**DOI:** 10.1101/2023.07.17.549397

**Authors:** Alejandro González-Delgado, Santiago C. Lopez, Matías Rojas-Montero, Chloe B. Fishman, Seth L. Shipman

## Abstract

Our understanding of genomics is limited by the scale of our genomic technologies. While libraries of genomic manipulations scaffolded on CRISPR gRNAs have been transformative, these existing approaches are typically multiplexed across genomes. Yet much of the complexity of real genomes is encoded within a genome across sites. Unfortunately, building cells with multiple, non-adjacent precise mutations remains a laborious cycle of editing, isolating an edited cell, and editing again. Here, we describe a technology for precisely modifying multiple sites on a single genome simultaneously. This technology – termed a multitron – is built from a heavily modified retron, in which multiple donor-encoding msds are produced from a single transcript. The multitron architecture is compatible with both recombineering in prokaryotic cells and CRISPR editing in eukaryotic cells. We demonstrate applications for this approach in molecular recording, genetic element minimization, and metabolic engineering.
