## Supplemental Tables for "Simultaneous multi-site editing of individual genomes using retron arrays"

### Sheet: Supplemental Table 1, Stats
	Figure 1
	Panel	Biological Replicates	Comparison	Test	P value	P value summary
	1b	3	Editing of rpoB site across conditions	one-way ANOVA	0.2626	ns
			Editing of gyrA site across conditions	unpaired t test	0.0007	***
	1c	3	rpoB/gyrA editing ratio: effect of conditions	one-way ANOVA	<0.0001	****
			[1: rpoB 2: gyrA] vs [1: gyrA 2: rpoB] retron	Tukey's multiple comparisons test (corrected)	<0.0001	****
			[1: rpoB 2: gyrA] vs [1: gyrA 2: rpoB] oligo	Tukey's multiple comparisons test (corrected)	0.9842	ns
			retron vs oligo: [1: rpoB 2: gyrA]	Tukey's multiple comparisons test (corrected)	<0.0001	****
			retron vs oligo: [1: gyrA 2: rpoB]	Tukey's multiple comparisons test (corrected)	0.39	ns
	1d,e	3	effect of position	two-way ANOVA	<0.0001	****
			effect of editing site	two-way ANOVA	<0.0001	****
			interaction	two-way ANOVA	<0.0001	****
			rpoB: position 1 vs 2	Tukey's multiple comparisons test (corrected)	0.071	ns
			rpoB: position 1 vs 3	Tukey's multiple comparisons test (corrected)	0.0024	**
			rpoB position 2 vs 3	Tukey's multiple comparisons test (corrected)	0.2687	ns
			gyrA: position 1 vs 2	Tukey's multiple comparisons test (corrected)	<0.0001	****
			gyrA: position 1 vs 3	Tukey's multiple comparisons test (corrected)	<0.0001	****
			gyrA: position 2 vs 3	Tukey's multiple comparisons test (corrected)	0.7505	ns
			lacZ: position 1 vs 2	Tukey's multiple comparisons test (corrected)	0.9986	ns
			lacZ: position 1 vs 3	Tukey's multiple comparisons test (corrected)	0.9194	ns
			lacZ: position 2 vs 3	Tukey's multiple comparisons test (corrected)	0.9383	ns
	1f	3	effect of editing site	one-way ANOVA	0.0015	**
			rpoB vs gyrA	Tukey's multiple comparisons test (corrected)	0.0018	**
			rpoB vs priB	Tukey's multiple comparisons test (corrected)	0.0039	**
			gyrA vs priB	Tukey's multiple comparisons test (corrected)	0.6599	ns
	Figure 2
	Panel	Biological Replicates	Comparison	Test	P value	P value summary
	2a	3	rpoB: single vs double architecture	unpaired t test	<0.0001	****
			gyrA: single versus double architecture	unpaired t test	0.0006	***
	2b	3	rpoB: single vs double architecture	unpaired t test	0.7312	ns
			gyrA: single versus double architecture	unpaired t test	0.1702	ns
	2d,e	3	effect of position	two-way ANOVA	0.1138	ns
			effect of editing site	two-way ANOVA	0.0857	ns
			interaction	two-way ANOVA	0.247	ns
	2f	3	effect of editing site	one-way ANOVA	0.016	*
			hda vs. fbaH	Tukey's multiple comparisons test (corrected)	0.9993	ns
			hda vs. priB	Tukey's multiple comparisons test (corrected)	0.7865	ns
			hda vs. rpoB	Tukey's multiple comparisons test (corrected)	0.1624	ns
			hda vs. gyrA	Tukey's multiple comparisons test (corrected)	0.0225	*
			fbaH vs. priB	Tukey's multiple comparisons test (corrected)	0.8869	ns
			fbaH vs. rpoB	Tukey's multiple comparisons test (corrected)	0.2236	ns
			fbaH vs. gyrA	Tukey's multiple comparisons test (corrected)	0.0319	*
			priB vs. rpoB	Tukey's multiple comparisons test (corrected)	0.6503	ns
			priB vs. gyrA	Tukey's multiple comparisons test (corrected)	0.1291	ns
			rpoB vs. gyrA	Tukey's multiple comparisons test (corrected)	0.7039	ns
	Figure 3
	Panel	Biological Replicates	Comparison	Test	P value	P value summary
	3a	2-6	effect of deletion size	one-way ANOVA	<0.0001	****
			1 vs 10	Dunnett's multiple comparisons test (corrected)	0.1578	ns
			1 vs 25	Dunnett's multiple comparisons test (corrected)	0.0003	***
			1 vs 50	Dunnett's multiple comparisons test (corrected)	<0.0001	****
			1 vs 100	Dunnett's multiple comparisons test (corrected)	<0.0001	****
	3b	3-5	25 base deletion: single vs multi	unpaired t test	0.0006	***
			50 base deletion: single vs multi	unpaired t test	0.8393	ns
	3c	3-5	25 base deletion: single vs multi	unpaired t test	0.0036	**
			50 base deletion: single vs multi	unpaired t test	0.128	ns
			100 base deletion: single vs multi	unpaired t test	0.0485	*
	Figure 4
	Panel	Biological Replicates	Comparison	Test	P value	P value summary
	4a	2	effect of site	two-way ANOVA	0.0007	***
			effect of expression time	two-way ANOVA	<0.0001	****
			interaction	two-way ANOVA	0.3619	ns
	4c	6	idi: 24 vs 72h	unpaired t test	<0.0001	****
			dxs/ispA: effect of site	two-way ANOVA	<0.0001	****
			dxs/ispA: effect of expression time	two-way ANOVA	<0.0001	****
			dxs/ispA: interaction	two-way ANOVA	0.0478	*
			dxs/fdhF: effect of site	two-way ANOVA	0.2086	ns
			dxs/fdhF: effect of expression time	two-way ANOVA	<0.0001	****
			dxs/fdhF: interaction	two-way ANOVA	0.1148	ns
			dxs/idi: effect of site	two-way ANOVA	<0.0001	****
			dxs/idi: effect of expression time	two-way ANOVA	<0.0001	****
			dxs/idi: interaction	two-way ANOVA	<0.0001	****
			dxs/gdhA/gpmA: effect of site	two-way ANOVA	<0.0001	****
			dxs/gdhA/gpmA: effect of expression time	two-way ANOVA	<0.0001	****
			dxs/gdhA/gpmA: interaction	two-way ANOVA	<0.0001	****
			dxs/idi/ispC/rpoS/gpmA: effect of site	two-way ANOVA	<0.0001	****
			dxs/idi/ispC/rpoS/gpmA: effect of expression time	two-way ANOVA	0.013	*
			dxs/idi/ispC/rpoS/gpmA: interaction	two-way ANOVA	0.0016	**
	Figure 5
	Panel	Biological Replicates	Comparison	Test	P value	P value summary
	5a	4	effect of ribozymes vs csy4 site	two-way ANOVA	<0.0001	****
			effect of csy4 expression	two-way ANOVA	<0.0001	****
			interaction	two-way ANOVA	<0.0001	****
			ribozyme construction: effect of csy4 expression	Sidak's multiple comparisons test (corrected)	0.2779	ns
			csy4 construction: effect of csy4 expression	Sidak's multiple comparisons test (corrected)	<0.0001	****
	5b	3-4	effect of site	two-way ANOVA	<0.0001	****
			effect of csy4 expression	two-way ANOVA	<0.0001	****
			interaction	two-way ANOVA	<0.0001	****
			ade2: effect of csy4 expression	Sidak's multiple comparisons test (corrected)	<0.0001	****
			faa1: effect of csy4 expression	Sidak's multiple comparisons test (corrected)	0.0012	**
	5e	3	effect of site	two-way ANOVA	<0.0001	****
			effect of expression time	two-way ANOVA	<0.0001	****
			interaction	two-way ANOVA	<0.0001	****
	5f	3	effect of site	two-way ANOVA	<0.0001	****
			effect of expression time	two-way ANOVA	<0.0001	****
			interaction	two-way ANOVA	0.0001	***
	5g	3	effect of site	two-way ANOVA	<0.0001	****
			effect of expression time	two-way ANOVA	0.0038	**
			interaction	two-way ANOVA	0.0012	**

### Sheet: Supplemental Table 2, Plasmids
	Name	For Expression in	Description	Promoter	Inducer (working concentration)	Used in (panels)	Reference
	pORTMAGE-Ec1	Bacteria	Express CspRecT recombinase and dominant-negative mutL-E32K enabling high-efficency recombineering	XylS/Pm	m-toluic acid (1mM)	1(b, c, d, e, f, g), 2(a, b, d, e, f), 3 (a, b, c)	Wannier et al., (2020) (Addgene 138474)
	pSLS.492	Bacteria	pET21 (+) derivative expressing Eco1 and recombineering ncRNA (longer a1-a2 regions) with rpoB donor	T7/lac	IPTG (1mM) and Arabinose (0.2% w/w)	1b	Lopez et al., (2022) (Addgene 184957)
	pAGD136	Bacteria	pSLS.492 derivative expressing rpoB and gyrA donors from a single msd	T7/lac	IPTG (1mM) and Arabinose (0.2% w/w)	1b, 1c	this work
	pAGD137	Bacteria	pSLS.492 derivative expressing rpoB, gyrA and lacZ donors from a single msd	T7/lac	IPTG (1mM) and Arabinose (0.2% w/w)	1d, 1e	this work
	pAGD138	Bacteria	pSLS.492 derivative expressing lacZ, rpoB and gyrA donors from a single msd	T7/lac	IPTG (1mM) and Arabinose (0.2% w/w)	1d, 1e	this work
	pAGD140	Bacteria	pSLS.492 derivative expressing gyrA, lacZ and rpoB donors from a single msd	T7/lac	IPTG (1mM) and Arabinose (0.2% w/w)	1d, 1e	this work
	pAGD159	Bacteria	pCDF.Duet derivative expressing gyrA from recombineering ncRNA (as in pSLS.492)	T7/lac	IPTG (1mM) and Arabinose (0.2% w/w)	2a	this work
	pAGD182	Bacteria	pSLS.492 derivative expressing gyrA, priB and rpoB donors from a single msd	T7/lac	IPTG (1mM) and Arabinose (0.2% w/w)	1f, 1g	this work
	pAGD188	Bacteria	pAGD159 derivative expressing rpoB and gyrA donors from 2 independent ncRNA	T7/lac	IPTG (1mM) and Arabinose (0.2% w/w)	2a	this work
	pAGD189	Bacteria	pORTMAGE-EC1 derivative with recombineering ncRNA expressing rpoB donor and Eco1 RT cloned upstream of the CspRecT gene	XylS/Pm	m-toluic acid (1mM)	Supplementary Figure 2	this work
	pAGD192	Bacteria	pAGD236 derivative with 2 arrayed msds with rpoB and gyrA donors, respectively	T7/lac	IPTG (1mM) and Arabinose (0.2% w/w)	2b	this work
	pAGD200	Bacteria	pAGD189 derivative with optimized RBS upstream of the RT gene	XylS/Pm	m-toluic acid (1mM)	Supplementary Figure 2	this work
	pAGED201	Bacteria	pAGD200 derivative with optimized RBS upstream of the CspRecT gene	XylS/Pm	m-toluic acid (1mM)	Supplementary Figure 2	this work
	pAGD206	Bacteria	pAGD192 derivative with a terminator just dowstream of the 2 arrayed msds and uptream of the second T7 promoter	T7/lac	IPTG (1mM) and Arabinose (0.2% w/w)	Supplementary Figure 2	this work
	pAGD214	Bacteria	pCDF.Duet derivative with independent msd with priB donor downstream of the first T7 promoter and independent msr and RT downstream of the second T7 promoter	T7/lac	IPTG (1mM) and Arabinose (0.2% w/w)	2d	this work
	pAGD225	Bacteria	pAGD214 derivative with 3 arrayed msd cointaing priB, rpoB and gyrA donors, respectively		IPTG (1mM) and Arabinose (0.2% w/w)	2d, 2e	this work
	pAGD226	Bacteria	pAGD214 derivative with independent msd with rpoB donr downstream of the first T7 promoter	T7/lac	IPTG (1mM) and Arabinose (0.2% w/w)	2d	this work
	pAGD227	Bacteria	pAGD236 derivative with 5 arrayed msds containing hda, fbaH, priB, rpoB and gyrA donors, respectively	T7/lac	IPTG (1mM) and Arabinose (0.2% w/w)	2f	this work
	pAGD228	Bacteria	pSLS.492 derivative expressing 1 bp deletion lacZ donor from a single msd			3a	this work
	pAGD229	Bacteria	pSLS.492 derivative expressing 10 bp deletion lacZ donor from a single msd			3a	this work
	pAGD230	Bacteria	pSLS.492 derivative expressing 100 bp deletion lacZ donor from a single msd			3a	this work
	pAGD236	Bacteria	pCDF-Duet deriviative with sfGFP flanked by 2 BsaI sites downstream of the first T7 promoter and independent msr and RT downstream of the second T7 promoter	T7/lac	IPTG (1mM) and Arabinose (0.2% w/w)	To clone arrayed msds using Golden Gate protocol	this work
	pAGD248	Bacteria	Temperature sensitive replication (repA101ts) backbone encoding the recombineering operon (ncRNA, RT, CspRecT, mutLE32K) from pAGD201	pBad	Arabinose (1% w/w)	Supplementary Figure 2	this work
	pAGD249	Bacteria	pAGD236 derivative with independent msd with gyrA donor downstream of the first T7 promoter	T7/lac	IPTG (1mM) and Arabinose (0.2% w/w)	2b, 2d	this work
	pAGD250	Bacteria	pAGD236 derivative with 5 arrayed msds containing gyrA, priB ad rpoB donors, respectively	T7/lac	IPTG (1mM) and Arabinose (0.2% w/w)	2d, 2e	this work
	pAGD251	Bacteria	pAGD236 derivative with 5 arrayed msds containing rpoB, gyrA and priB donors, respectively	T7/lac	IPTG (1mM) and Arabinose (0.2% w/w)	2d, 2e	this work
	pAGD302	Bacteria	pSLS.492 derivative expressing gyrA and rpoB donors	T7/lac	IPTG (1mM) and Arabinose (0.2% w/w)	1b, 1c	this work
	pAGD303	Bacteria	pAGD236 derivative expressing 1 arrayed msd with 25 bp deletion lacZ donor	T7/lac	IPTG (1mM) and Arabinose (0.2% w/w)	3a, 3b, 3c	this work
	pAGD304	Bacteria	pAGD236 derivative expressing 1 arrayed msd with 50 bp deletion lacZ donor	T7/lac	IPTG (1mM) and Arabinose (0.2% w/w)	3a, 3b, 3c	this work
	pAGD305	Bacteria	pAGD236 derivative expressing 1 arrayed msd with 100 bp deletion lacZ donor	T7/lac	IPTG (1mM) and Arabinose (0.2% w/w)	3a, 3c	this work
	pAGD306	Bacteria	pAGD236 derivative expressing 2 arrayed msds with 25 and 50 bp deletion lacZ donors, respectively	T7/lac	IPTG (1mM) and Arabinose (0.2% w/w)	3a, 3b	this work
	pAGD308	Bacteria	pAGD236 derivative expressing 3 arrayed msds with 25, 50 and 100 bp deletion lacZ donors, respectively	T7/lac	IPTG (1mM) and Arabinose (0.2% w/w)	3a, 3c	this work
	pAGD335	Bacteria	pAGD248 derivative with and independent msr sfGFP flanked by 2 BsaI sites downstreaw of the pBad promoter followed by the rest of the recombineering operon (Eco1 RT, CspRect, MutL-E32K	pBad	Arabinose (1% w/w)	To clone arrayed msds using Golden Gate protocol	this work
	pAGD336	Bacteria	pAGD335 derivative expressing 5 arrayed msds with hda, fbaH, priB, rpoB and gyrA donors respectively	pBad	Arabinose (1% w/w)	4a	this work
	pAGD360	Bacteria	pAGD335 derivative with 1 arrayed msd with idi donor	pBad	Arabinose (1% w/w)	4d	this work
	pAGD361	Bacteria	pAGD335 derivative with 3 arrayed msds with dxs, gdhA and gpmA donors, respectively	pBad	Arabinose (1% w/w)	4d	this work
	pAGD362	Bacteria	pAGD335 derivative with 2 arrayed msds with dxs and ispA donors, respectively	pBad	Arabinose (1% w/w)	4d	this work
	pAGD363	Bacteria	pAGD335 derivative with 2 arrayed msds with dxs and fdhF donors, respectively	pBad	Arabinose (1% w/w)	4d	this work
	pAGD364	Bacteria	pAGD335 derivative with 2 arrayed msds with dxs and idi donors, respectively	pBad	Arabinose (1% w/w)	4d	this work
	pAGD365	Bacteria	pAGD335 derivative with 5 arrayed msds with dxs, idi, ispC, rpoS and gpmA donors, respectively	pBad	Arabinose (1% w/w)	4d	this work
	pZS.157	Yeast	Integrating inducible cassette: Cas9 and Eco1 RT	Gal1-10	Galactose (2% w/w)	5a	Sharon et al. (2018) (Addgene 114454)
	pSCL.390	Yeast	Integrating inducible cassette: Cas9-P2A-Csy4 and Eco1 RT	Gal1-10	Galactose (2% w/w)	5a	this work
	pSCL.396	Yeast	Replace ribozymes from pSCL.39 with Csy4 recognition sequences: GAL7p-Csy4-Ade2_editron-Csy4-GAL7t	Gal7	Galactose (2% w/w)	5a	this work
	pSCL.391	Yeast	Express Ade2 and Faa1 editrons from a single Gal7 promoter, separated by a Csy4 recognition sequence: GAL7p-HHrbz-Ade2_editron-Csy4-Faa1_editron-HDVrbz-GAL7t	Gal7	Galactose (2% w/w)	5b	this work
	pSCL.452	Yeast	Golden Gate entry vector for library cloning of msd-sgRNA arrays: GAL7p-Csy4-PaqCI-PaqCI-GAL7t // SNR52p-msr-SUP4t	Gal7	Galactose (2% w/w)	5c	this work
	pSCL.473	Yeast	Express Ade2 and Faa1 retron msd donor-gRNAs from a single Gal7 promoter, separated by a Csy4 recognition sequence, with an msr expressed in trans: GAL7p-Csy4-Ade2_msd-gRNA-Csy4-Faa1_msd-gRNA-Csy4-GAL7t // SNR52p-msr-SUP4t	Gal7	Galactose (2% w/w)	5e	this work
	pSCL.475	Yeast	Express Ade2, Can1 and Faa1 retron msd donor-gRNAs from a single Gal7 promoter, separated by a Csy4 recognition sequence, with an msr expressed in trans: GAL7p-Csy4-Ade2_msd-gRNA-Csy4-Can1_msd-gRNA-Csy4-Faa1_msd-gRNA-Csy4-GAL7t // SNR52p-msr-SUP4t	Gal7	Galactose (2% w/w)	5f	this work
	pSCL.672	Yeast	Express Ade2, Can1, Trp2, Sgs1 and Faa1 retron msd donor-gRNAs from a single Gal7 promoter, separated by a Csy4 recognition sequence, with an msr expressed in trans: GAL7p-Csy4-Ade2_msd-gRNA-Csy4-Can1_msd-gRNA-Csy4-Trp2_msd-gRNA-Sgs1_msd-gRNA-Csy4-Csy4-Faa1_msd-gRNA-Csy4-GAL7t // SNR52p-msr-SUP4t	Gal7	Galactose (2% w/w)	5g	this work

### Sheet: Supplemental Table 3, Donors
	Target gene	Edit	Strand	Length	Sequence	Type
	rpoB	S512P	Lagging	90	CCGATTTCCGCAGCAGTGAAAGAGTTCTTCGGTTCCAGCCAGCTGCCTCAGTTTATGGACCAGAACAACCCGCTGTCTGAGATTACGCAC	RT-DNA
	rpoB	S512P	Lagging	70	CAGCAGTGAAAGAGTTCTTCGGTTCCAGCCAGCTGCCTCAGTTTATGGACCAGAACAACCCGCTGTCTGA	RT-DNA
	gyrA	S83L	Lagging	70	TGACGTAATCGGTAAATACCATCCCCATGGTGACTTGGCGGTTTATGACACGATCGTCCGTATGGCGCAG	RT-DNA
	lacZ	Early Stop Codon	Leading	70	TACAACGTCGTGACTGGGAAAACCCTGGCGTTACCTAACTTAATCGCCTTGCAGCACATCCCCCTTTCGC	RT-DNA
	lacZ	Deletion 1 bp	Lagging	70	TGGGTAACGCCAGGGTTTTCCCAGTCACGACGTTGAAAACGACGGCCAGTGAATCCGTAATCATGGTCAT	RT-DNA
	laz	Deletion 10 bp	Lagging	70	CGATTAAGTTGGGTAACGCCAGGGTTTTCCCAGTCAAAACGACGGCCAGTGAATCCGTAATCATGGTCAT	RT-DNA
	lacZ	Deletion 25 bp	Lagging	70	CGATCGGTGCGGGCCTCTTCGCTATTACGCCAGCTCGATTAAGTTGGGTAACGCCAGGGTTTTCCCAGTC	RT-DNA
	lacz	Deletion 50 bp	Lagging	70	GGAAGGGCGATCGGTGCGGGCCTCTTCGCTATTACCCAGGGTTTTCCCAGTCACGACGTTGTAAAACGAC	RT-DNA
	lacZ	Deletion 100 bp	Lagging	70	CATTCGCCATTCAGGCTGCGCAACTGTTGGGAAGGCGTTGTAAAACGACGGCCAGTGAATCCGTAATCAT	RT-DNA
	priB	Stop Codon (TAG -> TAA)	Lagging	70	GCCGAGCAGATTGAATTGATAGATTCTGGAGACTAACCATATGGCACGTTATTTCCGTCGTCGCAAGTTC	RT-DNA
	fbaH	Stop Codon (TAG -> TAA)	Lagging	70	GGATTCACCTGGGGCTCCGCGCTGGTTCGTTTCTAAGATAAGGATTAAAACATGACGCAATTTGCATTTG	RT-DNA
	hda	Stop Codon (TAG -> TAA)	Lagging	70	ACCATTCCGTTTGTGAAAGAAATTCTGAAGTTGTAAATAAGGTGTTTATTGTCGGATGCGGCGCGAACGC	RT-DNA
	idi	RBS mutation	Lagging	81	GCATTCAATAAAATGACGTGTTCCGTTTGCATAATCATCCCCTTCCAATTCTGATCACTCATCATTATAGATAATTGAAGA	RT-DNA
	dxs	RBS mutation	Lagging	81	AGGGTCGGGTATTTGGCAATATCAAAACTCATCAGTTTCCTTCTCCTACTTATTGTTTATTTATTACGCTGGATGATGTAG	RT-DNA
	gpmA	Early Stop Codon	Lagging	81	TCGGGTCGCGCTTTTGGACATGGTTGAGGAATGACTACAGAGACTATGTCTGATCCATAGATATAAAACCCTTATATATTA	RT-DNA
	gdhA	Early Stop Codon	Lagging	81	CGTCGTACCAACCGGTGAAACGGTTTTCTTTGTTCTACTGACTTTAGCCATGACGAACCAGAACCAGCTTAGTTACAGCCA	RT-DNA
	ispA	RBS mutation	Lagging	81	ACGCAGGCTTCGAGTTGCTGCGGAAAGTCCATTACTTCCCTTCTCCTGTAAAAGGGGTTAGAGAGGCGTCTTCATTGTCAG	RT-DNA
	ispC	RBS mutation	Lagging	81	TCGGCTGGCGGCGTTTTGCTTTTTATTCTGTCTCATTAAGGGTGTATTCATGAAGCAACTCACCATTCTGGGCTCGACCGG	RT-DNA
	fdhF	Early Stop Codon	Lagging	81	CGGACGATTTTGCCGTTATCGACGACCAGGTTGATTTAGCAACCTCATGCGCAATAGGGGCAAACCGTGACGACTTTTTTC	RT-DNA
	rpoS	RBS mutation	Lagging	81	GGCTTTTGCTTGAATGTTCCGTCAAGGGATCACGGGAGAGGATGGACTTATGAGTCAGAATACGCTGAAAGTTCATGATTT	RT-DNA
	rpoB	S512P	Lagging	126	G*T*CAGAAAAAACGGGTTTCCTGAATTCTCAGACAGCGGGTTGTTCTGGTCCATAAACTGAGGCAGCTGGCTGGAACCGAAGAACTCTTTCA	Oligonucleotide
	gyrA-rpoB	S83L; S512P	Lagging	196	G*T*CAGAAAAAACGGGTTTCCTGAATTCCTGCGCCATACGGACGATCGTGTCATAAACCGCCAAGTCACCATGGGGATGGTATTTACCGATTACGTCATCAGACAGCGGGTTGTTCTGGTCCATAAACTGAGGCAGCTGGCTGGAACCGAAGAACTCTTTCACTGCTGGAATTCAGGAAAACAGACAGTAACTCAGA	Oligonucleotide
	rpoB-gyrA	S512P; S83L	Lagging	196	G*T*CAGAAAAAACGGGTTTCCTGAATTCTCAGACAGCGGGTTGTTCTGGTCCATAAACTGAGGCAGCTGGCTGGAACCGAAGAACTCTTTCACTGCTGCTGCGCCATACGGACGATCGTGTCATAAACCGCCAAGTCACCATGGGGATGGTATTTACCGATTACGTCAGAATTCAGGAAAACAGACAGTAACTCAGA	Oligonucleotide

### Sheet: Supplemental Table 4, Strains
	Name	Species	Parental Line	Genotype	Reference/Method
	DH5⍺	E. coli	MG1655	F-Φ80lac ZAM15 Δ(lac ZYA-arg F)U169 rec A1 end -A1 hsd R17 (rK-, mK+) pho A sup E44 λ-thi -1 gyr A96 rel A1	NEB® 5-alpha Competent E. coli (High Efficiency; New England Bioloabs)
	bMS.346	E. coli	MG1655	exoI- recJ- araB::T7RNAP-tetA	Bhattarai-Kline et al., (2022)
	ySCL5	S. cerevisiae	BY4742	HIS3::pZS.157	LiAc mediated plasmid transformation and HR mediated insertion of a Galactose inducible cassette for Cas9 and Eco1RT expression (pZS.157) into the HIS3 locus
	ySCL115	S. cerevisiae	BY4742	HIS3::pSCL.390	LiAc mediated plasmid transformation and HR mediated insertion of a Galactose inducible cassette for Cas9-P2A-Csy4 and Eco1RT expression (pSCL.390) into the HIS3 locus

### Sheet: Supplemental Table 5, Primers
	Primer Name	Sequence (inclunding illumina adapters)	Direction	Purpose
	AGMi001	CTTTCCCTACACGACGCTCTTCCGATCTCTCTGGGCGATCTGGATACC	F	Analysis of retron recombineering in E. coli rpoB locus
	AGMi002	GGAGTTCAGACGTGTGCTCTTCCGATCTTTCGATTGGACATACGCGAC	R	Analysis of retron recombineering in E. coli rpoB locus
	AGMi003	CTTTCCCTACACGACGCTCTTCCGATCTCCCATCTACACCAACGTGACC	F	Analysis of TnpA recombineering in E. coli lacZ locus
	AGMi004	GGAGTTCAGACGTGTGCTCTTCCGATCTTCCGGCGCGTAAAAATGCGCT	R	Analysis of TnpA recombineering in E. coli lacZ locus
	AGMi005	CTTTCCCTACACGACGCTCTTCCGATCTCATGAACGTACTAGGCAATGACTG	F	Analysis of retron recombineering in E. coli gyrA locus
	AGMi006	GGAGTTCAGACGTGTGCTCTTCCGATCTCAGTTCATGGGCAATTTTCGCC	R	Analysis of retron recombineering in E. coli gyrA locus
	AGMi007	CTTTCCCTACACGACGCTCTTCCGATCTATAACAATTTCACACAGGAAACAGCTATG	F	Analysis of retron recombineering in E. coli lacZ locus
	AGMi008	GGAGTTCAGACGTGTGCTCTTCCGATCTAGCCAGCTTTCCGGCACC	R	Analysis of retron recombineering in E. coli lacZ locus
	AGMi009	CTTTCCCTACACGACGCTCTTCCGATCTTCGGCAGTCGCATAACCGTTC	F	Analysis of retron recombineering in E. coli priB locus
	AGMi010	GGAGTTCAGACGTGTGCTCTTCCGATCTTACGGCTTGGGACAATCTTACC	R	Analysis of retron recombineering in E. coli PriB locus
	AGMi011	CTTTCCCTACACGACGCTCTTCCGATCTCGTCGCGTACTTTACGCCATG	F	Analysis of retron recombineering in E. coli gyrA locus (3 donors in gyrA)
	AGMi012	CTTTCCCTACACGACGCTCTTCCGATCTACGCTGGATCGCCACGGTAAT	F	Analysis of retron recombineering in E. coli fbaH locus
	AGMi013	GGAGTTCAGACGTGTGCTCTTCCGATCTCTTCGACAATTGGATAGCTCGCC	R	Analysis of retron recombineering in E. coli fbaH locus
	AGMi014	CTTTCCCTACACGACGCTCTTCCGATCTGATCAGTTGGATCGTGCGTCG	F	Analysis of retron recombineering in E. coli hda locus
	AGMi015	GGAGTTCAGACGTGTGCTCTTCCGATCTCCGGAGCAGGTACTGGAAATC	R	Analysis of retron recombineering in E. coli hda locus
	AGMi016	CTTTCCCTACACGACGCTCTTCCGATCTGCGGACTACATCATCCAGCG	F	Analysis of retron recombineering in E. coli dxs locus
	AGMi017	GGAGTTCAGACGTGTGCTCTTCCGATCTGTGCAGCGCCACGGTCAG	R	Analysis of retron recombineering in E. coli dxs locus
	AGMi018	CTTTCCCTACACGACGCTCTTCCGATCTATGAAAAAAGTCGTCACGGTTTGCC	F	Analysis of retron recombineering in E. coli fdhF locus
	AGMi019	GGAGTTCAGACGTGTGCTCTTCCGATCTTTCAGTGCCTCATCCCAGGAAAC	R	Analysis of retron recombineering in E. coli fdhF locus
	AGMi020	CTTTCCCTACACGACGCTCTTCCGATCTGTCGAAAACTGCAAAAGCACATGAC	F	Analysis of retron recombineering in E. coli gdhA locus
	AGMi021	GGAGTTCAGACGTGTGCTCTTCCGATCTTCACGCGCTCCGGTTCAAC	R	Analysis of retron recombineering in E. coli gdhA locus
	AGMi022	CTTTCCCTACACGACGCTCTTCCGATCTGTATATGGCTGTAACTAAGCTGGTTC	F	Analysis of retron recombineering in E. coli gpmA locus
	AGMi023	GGAGTTCAGACGTGTGCTCTTCCGATCTTCTCAACGGGCAGCCATGC	R	Analysis of retron recombineering in E. coli gpmA locus
	AGMi024	CTTTCCCTACACGACGCTCTTCCGATCTGCGGTTGTCGATAAACGCTCAC	F	Analysis of retron recombineering in E. coli idi locus
	AGMi025	GGAGTTCAGACGTGTGCTCTTCCGATCTGTGCGCGGCGGGTAACTAATAA	R	Analysis of retron recombineering in E. coli idi locus
	AGMi026	CTTTCCCTACACGACGCTCTTCCGATCTCAAGCCGAACAGCGCGTACAA	F	Analysis of retron recombineering in E. coli ispA locus
	AGMi027	GGAGTTCAGACGTGTGCTCTTCCGATCTGTGGCATAAACCAGGAAAGGTCG	R	Analysis of retron recombineering in E. coli ispA locus
	AGMi028	CTTTCCCTACACGACGCTCTTCCGATCTGACAAAAACGCCGCTCAGTAGATC	F	Analysis of retron recombineering in E. coli ispC locus
	AGMi029	GGAGTTCAGACGTGTGCTCTTCCGATCTACGGCATAGCGGGGAGAGAATT	R	Analysis of retron recombineering in E. coli ispC locus
	AGMi030	CTTTCCCTACACGACGCTCTTCCGATCTTTGCCGCAGCGATAAATCGGC	F	Analysis of retron recombineering in E. coli rpoS locus
	AGMi031	GGAGTTCAGACGTGTGCTCTTCCGATCTTCGCGTCCAACACACGCTGT	R	Analysis of retron recombineering in E. coli rpoS locus
	AGMi035	CTTTCCCTACACGACGCTCTTCCGATCTGGAATTGTGAGCGGATAACAATTTCAC	F	Analysis of multiplexed retron deletions in E. coli lacZ locus
	AGMi036	GGAGTTCAGACGTGTGCTCTTCCGATCTTGAGGGGACGACGACAGTATC	R	Analysis of multiplexed retron deletions in E. coli lacZ locus
	SCL378	CTTTCCCTACACGACGCTCTTCCGATCTTATGCGCCTG CTAGAGTTCC	F	Amplify the yeast ADE2 locus for Illumina sequencing
	SCL193	GGAGTTCAGACGTGTGCTCTTCCGATCTGCGTTCGTT GTAATGGTGGAG	R
	SCL660	CTTTCCCTACACGACGCTCTTCCGATCTGATCAAACCAGTGCAAGCCG	F	Amplify the yeast FAA1 locus for Illumina sequencing
	SCL661	GGAGTTCAGACGTGTGCTCTTCCGATCTTAACACGGTCGGTATTGCCC	R
	SCL654	CTTTCCCTACACGACGCTCTTCCGATCTTGTCAAGGAC CACCAAAGGT	F	Amplify the yeast CAN1 locus for Illumina sequencing
	SCL655	GGAGTTCAGACGTGTGCTCTTCCGATCTGCCGCATAA TAAGCCAAGCC	R
	oSCL465	CTTTCCCTACACGACGCTCTTCCGATCTTCGTACACTGCCACATCGAATC	F	Amplify the yeast SGS1 locus for Illumina sequencing
	oSCL466	GGAGTTCAGACGTGTGCTCTTCCGATCTGCCTATACTTGAATTATCGATTACGCTT	R
	SCL658	CTTTCCCTACACGACGCTCTTCCGATCTCCCGTGTATG CGTATTTGCC	F	Amplify the yeast TRP2 locus for Illumina sequencing
	SCL659	GGAGTTCAGACGTGTGCTCTTCCGATCTGCCTTCTTG TTTTTGGCTCGA	R
